# De novo cholesterol biosynthesis in the bacterial domain

**DOI:** 10.1101/2022.10.03.510737

**Authors:** Alysha K. Lee, Jeremy H. Wei, Paula V. Welander

**Affiliations:** Department of Earth System Science, Stanford University, Stanford, CA 94305

## Abstract

Sterols are versatile lipids primarily associated with eukaryotes. While bacteria also produce sterols and studies of bacterial biosynthesis proteins have revealed novel biosynthetic pathways and a potential evolutionary role in the origin of sterol biosynthesis, no bacterium has been shown to synthesize highly modified eukaryotic sterols, such as cholesterol. This has led to the notion that bacteria only produce biosynthetically simple sterols and has lessened the consideration of bacterial production in discussions of sterol biosynthesis. In this study, we demonstrate two phylogenetically distinct bacteria, *Enhygromyxa salina* and *Calothrix* sp. NIES-4105, are capable of *de novo* cholesterol production. We also identified 25-hydroxycholesterol released as a product of acid hydrolysis in extracts from both bacteria, suggesting cholesterol exists as a conjugated molecule in these organisms. We coupled our lipid extractions to bioinformatic analyses and heterologous expression experiments to identify genetic pathways driving cholesterol production in each bacterium. *E. salina* shares much of its cholesterol biosynthesis pathway with the canonical eukaryotic pathway, except for C-4 demethylation where we identified a unique variation on the bacterial C-4 demethylation pathway. *Calothrix* lacks homologs for several steps in cholesterol biosynthesis, suggesting this bacterium may harbor a novel mechanism for completing cholesterol biosynthesis. Altogether, these results demonstrate the complexity underpinning bacterial sterol biosynthesis and raise further questions about the functional and regulatory roles of sterols in bacteria.
