## Supplementary material for "De novo cholesterol biosynthesis in the bacterial domain": Data Set

### Sheet: For paper
Organism	SMO	OSC	CYP51	C-14 reducatse	SdmA	SdmB	SdmC	C-8 isomerase	7-dehydroreductase	C-5 desaturase	C-24 Reductase
Gammaproteobacteria
Methylomicrobium buryatense 5GB1C	METBUDRAFT_4051	Ga0398403_3578	Ga0398403_3575	Ga0398403_1769				Ga0398403_1768			Ga0398403_4307
Methylomicrobium kenyense AMO1	IQ34DRAFT_3156	IQ34DRAFT_3157	IQ34DRAFT_3159	IQ34DRAFT_3935	IQ34DRAFT_2391	IQ34DRAFT_2390		IQ34DRAFT_3934			IQ34DRAFT_2528
Methylomicrobium buryatense 5G	METBUDRAFT_4051	METBUDRAFT_4052	METBUDRAFT_4054	METBUDRAFT_1382				METBUDRAFT_1383			METBUDRAFT_3340
Methylomicrobium alcaliphilum 20Z	MEALZ_0767	MEALZ_0768	MEALZ_0770	MEALZ_1312				MEALZ_1311			MEALZ_3890
Methylobacter sp. BBA5.1	EK22DRAFT_03360	EK22DRAFT_03359	EK22DRAFT_03357		EK22DRAFT_03362	EK22DRAFT_03361					EK22DRAFT_03367
Methylosarcina lacus LW14	MetlaDRAFT_0846	MetlaDRAFT_0845	MetlaDRAFT_0843		MetlaDRAFT_1016	MetlaDRAFT_1017
Methylosarcina-21 (UID203)	Ga0081622_135726	Ga0081622_135727	Ga0081622_135729
Methylobacter marinus A45	MetmaDRAFT_3942	MetmaDRAFT_3943	MetmaDRAFT_3945		MetmaDRAFT_3940	MetmaDRAFT_3941					MetmaDRAFT_3934
Methylicorpusculum oleiharenae XLMV4	draft_04611	draft_04610	draft_04608		draft_04613	draft_04612					draft_03904
Methylococcaceae bacterium bin 63	Ga0334701_100353	Ga0334701_100352	Ga0334701_100350
Methylococcaceae bacterium bin 19	Ga0334685_101519	Ga0334685_101520	Ga0334685_101522								Ga0334685_107211
Methylobacter whittenburyi ACM 3310	GY38DRAFT_3868	GY38DRAFT_3867	GY38DRAFT_3865		GY38DRAFT_3870	GY38DRAFT_3869					GY38DRAFT_3875
Methylococcaceae bacterium bin 37	Ga0334686_10307	Ga0334686_10308	Ga0334686_103010
Methylosarcina lacus-69 (UID4274)	Ga0081643_107121	Ga0081643_107122	Ga0081643_107124		Ga0081643_117213	Ga0081643_117214
Methyloprofundus sedimenti WF1	Ga0302958_13389	Ga0302958_13388	Ga0302958_13550		Ga0302958_13552	Ga0302958_13553					Ga0302958_112157
Methylomonas lenta R-45370	Ga0133024_10799	Ga0133024_107910	Ga0133024_107912								Ga0133024_10444
Methylobacter luteus IMV-B-3098	MetluDRAFT_1256	MetluDRAFT_1255	MetluDRAFT_1253		MetluDRAFT_1258	MetluDRAFT_1257					MetluDRAFT_1263
Methylococcaceae-55 (UID203)	Ga0081636_15060	Ga0081636_15061	Ga0081636_15063								Ga0081636_15064
Methylocaldum sp. 14B	Ga0440271_27_66884_68236	Ga0440271_27_68455_70482	Ga0440271_27_71394_73010		Ga0440271_01_110588_111730	Ga0440271_01_109477_110535					Ga0440271_27_73019_74647
Methylocaldum sp. BRCS4	Ga0441513_125_282867_284219	Ga0441513_125_280621_282648	Ga0441513_125_278093_279709		Ga0441513_114_63941_65083	Ga0441513_114_62830_63888					Ga0441513_125_276456_278084
Methylocaldum sp. S3v3	Ga0454164_07_118494_119846	Ga0454164_07_116248_118275	Ga0454164_07_113720_115336		Ga0454164_10_118009_119151	Ga0454164_10_119204_120262					Ga0454164_07_112083_113711
Methylocaldum sp. YM2	Ga0454165_07_51670_53022	Ga0454165_07_53241_55268	Ga0454165_07_56180_57796		Ga0454165_10_45700_46842	Ga0454165_10_44589_45647					Ga0454165_07_57805_59433
Methylocaldum sp. RMAD-M	Ga0454163_12_90576_91928	Ga0454163_12_88330_90357	Ga0454163_12_85802_87418		Ga0454163_05_297011_298153	Ga0454163_05_295900_296958					Ga0454163_12_84165_85793
Methylocaldum sp. 0917	Ga0299754_10845	Ga0299754_10846	Ga0299754_10848		Ga0299754_107123	Ga0299754_107124					Ga0299754_10849
Methyloterricola oryzae 73a	EK23DRAFT_02567	EK23DRAFT_02566	EK23DRAFT_02564		EK23DRAFT_00526	EK23DRAFT_00527					EK23DRAFT_00897
Methylomagnum ishizawai 175	JC06DRAFT_3874	JC06DRAFT_3873	JC06DRAFT_1505		JC06DRAFT_0987	JC06DRAFT_0986					JC06DRAFT_0988
Methylocaldum szegediense O-12	MetszDRAFT_3768	MetszDRAFT_3769	MetszDRAFT_3771		MetszDRAFT_1192	MetszDRAFT_1191					MetszDRAFT_3772
Methylocaldum marinum S8	Ga0364988_2606	Ga0364988_2605	Ga0364988_2600		Ga0364988_3028	Ga0364988_3029					Ga0364988_2599
Methylococcus capsulatus Texas	B858DRAFT_02169	B858DRAFT_02170	B858DRAFT_00759		B858DRAFT_00496	B858DRAFT_00497					B858DRAFT_00719
Methylococcus capsulatus Texas, ATCC 19069	H156DRAFT_2531	H156DRAFT_2530	H156DRAFT_1746		H156DRAFT_2756	H156DRAFT_2755					H156DRAFT_0889
Methylococcus capsulatus Bath	MCA2872	MCA2873	MCA2711		MCA1016	MCA1017					MCA1404
Methylicorpusculum oleiharenae XLMV4	draft_04611	draft_04610	draft_04608		draft_04613	draft_04612					draft_03904
Methylospira mobilis Shm1	Ga0439776_01_4614813_4616168	Ga0439776_01_4612694_4614703	Ga0439776_01_4610021_4611649		Ga0439776_01_370746_371864	Ga0439776_01_369674_370690					Ga0439776_01_3206228_3207820
Methylotetracoccus oryzae C50C1	Ga0441573_05_134316_135674	Ga0441573_05_132272_134323	Ga0441573_05_128094_129713		Ga0441573_10_34788_35966	Ga0441573_10_35977_36963					Ga0441573_05_129713_131332
Bathymodiolus platifrons gill symbiont HPD1508-B01-01	Ga0302108_10434	Ga0302108_10435	Ga0302108_10446		Ga0302108_10444	Ga0302108_10443					Ga0302108_10138
putative Gammaproteobacteria family Piscirickettsiaceae sp. v2 (bin U_52472)	Ga0131854_10773	Ga0131854_10772	Ga0131854_10774	Ga0131854_10775	Ga0131854_10776	Ga0131854_10777
TsSOB	Ga0136241_103362	Ga0136241_103362	Ga0136241_103363	Ga0136241_103364	Ga0136241_103365	Ga0136241_103366					Ga0136241_103359
Deltaproteobacteria
Corallococcus coralloides DSM 2259	COCOR_01775	COCOR_01777
Corallococcus sp. AB045	Ga0334654_1332	Ga0334654_1330
Corallococcus sicarius CA040B	Ga0334647_6213	Ga0334647_6211
Corallococcus praedator CA031B	Ga0334649_6295	Ga0334649_6293
Corallococcus coralloides B035	Ga0398870_1740	Ga0398870_1742
Corallococcus exercitus AB043A	Ga0334637_4488	Ga0334637_4490
Corallococcus sp. H22C18031201	Ga0334636_6231	Ga0334636_6233
Corallococcus sp. AB049A	Ga0334652_5902	Ga0334652_5900
Corallococcus sp. AB004	Ga0334658_3270	Ga0334658_3272
Corallococcus sp. CA047B	Ga0334644_5665	Ga0334644_5663
Corallococcus sp. CA031C	Ga0334648_5348	Ga0334648_5346
Corallococcus sp. CA041A	Ga0334646_7284	Ga0334646_7282
Corallococcus sp. AB032C	Ga0334656_7781	Ga0334656_7783
Corallococcus sp. Z5C101001	Ga0440688_01_966883_968289	Ga0440688_01_969418_971355
Corallococcus sp. CA053C	Ga0334641_6460	Ga0334641_6462
Corallococcus interemptor AB047A	Ga0334653_646	Ga0334653_648
Corallococcus sp. AB018	Ga0443796_442_7380_8789	Ga0443796_442_9922_11883
Corallococcus sp. c25j21	Ga0441114_01_1142834_1144240	Ga0441114_01_1145369_1147306
Corallococcus sp. AB011P	Ga0334638_8257	Ga0334638_8255
Corallococcus carmarthensis CA043D	Ga0334645_2820	Ga0334645_2822
Corallococcus terminator CA054A	Ga0334640_5540	Ga0334640_5539
Corallococcus llansteffanensis CA051B	Ga0334642_7331	Ga0334642_7329
Corallococcus sp. AB038B	Ga0334655_2592	Ga0334655_2594
Corallococcus sp. AB030	Ga0334657_1843	Ga0334657_1841
Corallococcus sp. CA054B	Ga0334639_6673	Ga0334639_6675
Corallococcus sp. AB050B	Ga0334650_326	Ga0334650_324
Corallococcus aberystwythensis AB050A	Ga0334651_3456	Ga0334651_3454
Corallococcus sp. CA049B	Ga0334643_5480	Ga0334643_5482
Stigmatella aurantiaca DSM 17044	Ga0131204_11178	Ga0131204_11176
Stigmatella erecta DSM 16858	Ga0131206_109113	Ga0131206_109115
Stigmatella aurantiaca DW4/3-1	STIAU_7494	STIAU_7491
Stigmatella aurantiaca DW4/3-1	STAUR_5420	STAUR_5418
Cystobacter fuscus DSM 2262	D187_003106	D187_003104
Cystobacter ferrugineus Cbfe23	Ga0248592_105519	Ga0248592_105520
Cystobacter fuscus DSM 52655	Ga0248597_113970	Ga0248597_113969
Myxococcus fulvus 124B02	MFUL124B02_02881	MFUL124B02_02879
Myxococcus fulvus DSM 16525	Ga0131203_110157	Ga0131203_110155
Myxococcus sp. AB025B	Ga0441570_784_3431_4792	Ga0441570_784_5882_7852
Myxococcus sp. CA039A	Ga0478279_115_11597_13003	Ga0478279_115_8518_10491
Myxococcus sp. CA040A	Ga0477415_02_127302_128723	Ga0477415_02_129814_131784
Myxococcus sp. AB053B	Ga0441173_029_271699_273105	Ga0441173_029_268623_270593
Myxococcus sp. AM401	Ga0444045_1022_10661_12067	Ga0444045_1022_7585_9555
Myxococcus sp. AM011	Ga0478299_008_26621_28027	Ga0478299_008_23545_25515
Myxococcus sp. CA033	Ga0477418_045_94434_95840	Ga0477418_045_91358_93328
Myxococcus sp. CA056	Ga0477417_04_45287_46693	Ga0477417_04_47799_49769
Myxococcus sp. CA051A	Ga0477416_034_45468_46874	Ga0477416_034_47980_49953
Myxococcales bacterium CPC88		Ga0248534_11532	Ga0248534_12968		Ga0248534_11534	Ga0248534_11535		Ga0248534_11375
Labilithrix luteola DSM 27648	Ga0098217_114812	Ga0098217_114811
Polyangium sp. SDU3-1	Ga0442632_11_79618_83028	Ga0442632_11_79618_83028	Ga0442632_11_91946_93373	Ga0442632_11_88183_89307	Ga0442632_11_84160_85320	Ga0442632_11_86896_88008		Ga0442632_11_91373_91936		Ga0442632_17_71271_72047
Minicystis rosea DSM 24000	Ga0175540_117935	Ga0175540_115960	Ga0175540_115961	Ga0175540_115775	Ga0175540_115959	Ga0175540_115958		Ga0175540_114927	Ga0175540_1111484	Ga0175540_1111485
Myxococcales bacterium UBA1660	Ga0248517_1005115	Ga0248517_1005111	Ga0248517_1118148	Ga0248517_101033	Ga0248517_1005113	Ga0248517_1005114		Ga0248517_1092109
Sandaracinus sp. SP2993	Ga0248525_117412	Ga0248525_11748		Ga0248525_104732	Ga0248525_117410	Ga0248525_117411		Ga0248525_104715
Sandaracinus sp. NAT131	Ga0248530_107012	Ga0248530_10708	Ga0248530_104817	Ga0248530_123279	Ga0248530_107010	Ga0248530_107011		Ga0248530_123296
Sandaracinus amylolyticus DSM 53668	Ga0325232_116632	Ga0325232_116632	Ga0325232_116629	Ga0325232_116631	Ga0325232_116634	Ga0325232_116635		Ga0325232_116628	Ga0325232_117777	Ga0325232_114908
Sandaracinus sp. NAT8	Ga0248529_104832	Ga0248529_104827	Ga0248529_1066218	Ga0248529_1069100	Ga0248529_104829	Ga0248529_104831		Ga0248529_109661
Nannocystis exedens ATCC 25963	Ga0008035_04851	Ga0008035_02275	Ga0008035_02418	Ga0008035_05937	Ga0008035_02416	Ga0008035_05496					Ga0008035_06674
Nannocystis exedens DSM 71	Ga0248598_114258	Ga0248598_11647	Ga0248598_11792	Ga0248598_117995	Ga0248598_11790	Ga0248598_113679					Ga0248598_113466
Pseudenhygromyxa sp. WMMC2535	Ga0440217_01_4935843_4937324	Ga0440217_01_6435491_6437578	Ga0440217_01_1530372_1531775		Ga0440217_01_8708019_8709152	Ga0440217_01_8706898_8708013	Ga0440217_01_1793584_1794636	Ga0440217_01_3189711_3190289		Ga0440217_01_6219285_6220061
Plesiocystis pacifica SIR-1	PPSIR1_02838	PPSIR1_04883	PPSIR1_36894	PPSIR1_23244	PPSIR1_05573	PPSIR1_05578	PPSIR1_33334	PPSIR1_15530
Enhygromyxa salina SWB007	Ga0334634_097_33821_35263	Ga0334634_058_57307_59490	Ga0334634_107_20797_22200	Ga0334634_036_17417_18544	Ga0334634_048_31543_32658	Ga0334634_048_32681_33793	Ga0334634_015_37286_38335	Ga0334634_111_44317_44874	Ga0334634_045_50017_51336	Ga0334634_109_13301_14143	Ga0334634_019_19696_21324
Enhygromyxa salina SWB005	Ga0334633_114_4421_5896	Ga0334633_005_61666_63771	Ga0334633_281_4521_5921	Ga0334633_224_4134_5261	Ga0334633_254_15266_16393	Ga0334633_112_40215_41264	Ga0334633_254_16399_17499	Ga0334633_285_7791_8348	Ga0334633_005_130445_131770	Ga0334633_168_24285_25121	Ga0334633_015_30357_32051
Enhygromyxa salina DSM 15201	Ga0097779_102654	Ga0097779_114516	Ga0097779_103211	Ga0097779_105926	Ga0097779_103152	Ga0097779_103151	Ga0097779_109097	Ga0097779_103215	Ga0097779_100662	Ga0097779_11078	Ga0097779_101115
Cyanobacteria
Nostoc sp. NIES-4103	Ga0263809_12492	Ga0263809_12493			Ga0263809_12499	Ga0263809_12502		Ga0263809_12495
Hormoscilla sp. GM102CHS1	Ga0248556_10908	Ga0248556_10907	Ga0248556_10903	Ga0248556_10909	Ga0248556_10902	Ga0248556_10904		Ga0248556_10906
Hormoscilla spongeliae GUM202	Ga0207354_103191	Ga0207354_103190	Ga0207354_103186	Ga0207354_103192	Ga0207354_103185	Ga0207354_103187		Ga0207354_103189
Hormoscilla spongeliae SP12CHS1	Ga0102016_11937	Ga0102016_11938	Ga0102016_119312	Ga0102016_11936	Ga0102016_119313	Ga0102016_119311		Ga0102016_11939
Westiella intricata UH HT-29-1	HT291_04924	HT291_04925			HT291_04927	HT291_04926
Calothrix sp. NIES-4071	Ga0263900_115392	Ga0263900_115391	Ga0263900_115382	Ga0263900_115393	Ga0263900_115381	Ga0263900_115383		Ga0263900_115390
Calothrix rhizosoleniae SC01	Ga0265390_116819	Ga0265390_116819	Ga0265390_116812	Ga0265390_116820	Ga0265390_116811	Ga0265390_116813		Ga0265390_116818
Calothrix sp. NIES-4105	Ga0263810_115391	Ga0263810_115390	Ga0263810_115381	Ga0263810_115392	Ga0263810_115380	Ga0263810_115382		Ga0263810_115389
Planctomycetes
Gemmata obscuriglobus UQM 2246	GobsU_010100006610	GobsU_010100006605
Gemmata sp. SH-PL17	Ga0123769_114277	Ga0123769_114276
Gemmata massiliana IIL30	Ga0036985_07174	Ga0036985_07173
Gemmata obscuriglobus DSM 5831	Ga0398736_4947	Ga0398736_4946
Verrucomicrobia
Verrucomicrobiales bacterium NAT23	Ga0268198_153155	Ga0268198_153156
Verrucomicrobiaceae bacterium EBPR_Bin_208	Ga0073653_102219	Ga0073653_105364
Actinobacteria
Streptomyces sp. NBRC 110611	Ga0132290_110158	Ga0132290_110163	Ga0132290_110160	Ga0132290_110157	Ga0132290_110161	Ga0132290_110159
Streptomyces curacoi DSM 40107	Ga0132768_115348	Ga0132768_115344	Ga0132768_115346	Ga0132768_115350	Ga0132768_115345	Ga0132768_115347					Ga0132768_115342
Streptosporangium nondiastaticum TBG75A20	Ga0365542_111_101767_103086	Ga0365542_111_104457_106610	Ga0365542_111_103093_104460/Ga0365542_111_106975_109557		Ga0365542_111_109704_110756	Ga0365542_111_106975_109557					Ga0365542_111_110922_112469
Streptomyces eurocidicus ATCC 27428	Ga0335786_17_590843_592150	Ga0335786_17_584006_585982	Ga0335786_17_582612_584009	Ga0335786_17_580784_582490	Ga0335786_17_593341_594453	Ga0335786_17_592292_593344					Ga0335786_17_586012_587532
Streptomyces eurocidicus CECT 3259	Ga0436944_05_339170_340477	Ga0436944_05_332333_334309	Ga0436944_05_330939_332336	Ga0436944_05_329090_330817	Ga0436944_05_341668_342780	Ga0436944_05_340619_341671					Ga0436944_05_334339_335859
Streptomyces griseocarneus 132	Ga0365528_165_507166_508482	Ga0365528_165_502915_504939/Ga0365528_134_75236_77224/Ga0365528_207_24761_26734	Ga0365528_033_199878_201266/Ga0365528_134_78110_79528	Ga0365528_033_201253_202431	Ga0365528_165_504854_505999	Ga0365528_165_505996_507045
Streptomyces olivoreticuli olivoreticuli ATCC 31159	Ga0346763_01_555351_556673	Ga0346763_01_551080_553107			Ga0346763_01_553025_554167	Ga0346763_01_554164_555216
Streptomyces luteoverticillatus CGMCC 15060	Ga0399383_01_6097317_6098630	Ga0399383_01_6093018_6094922			Ga0399383_01_6094969_6096120	Ga0399383_01_6096117_6097175
Nonomuraea sp. PA05	Ga0444075_093_43515_44873	Ga0444075_093_37266_39206	Ga0444075_093_34760_36169	Ga0444075_093_30327_31370	Ga0444075_093_36166_37269	Ga0444075_093_33771_34757
Acidobacteria
putative Acidobacteria order PAUC26f sp. v2 (bin U_52525)	Ga0131870_14989	Ga0131870_14989	Ga0131870_149810	Ga0131870_149811	Ga0131870_149812	Ga0131870_149813
Nitrospirae
putative Nitrospirae genus Nitrospira sp. v2 (bin U_52582)	Ga0131816_12731	Ga0131816_12731	Ga0131816_12730	Ga0131816_12729	Ga0131816_12728	Ga0131816_12727
